# Non-linear growth models combined with survival rates identify the optimal rearing temperature and harvest timing in edible crickets, *Gryllus bimaculatus* and *Teleogryllus occipitalis*

**DOI:** 10.64898/2026.09.16.751979

**Authors:** D. Akiyama, K. Murata, M. Akechi, Y. Morimitsu, K. Yura, H. Hirooka, T. Suzuki

## Abstract

Crickets are gaining attention as sustainable protein sources because of their high nutritional value and low environmental impact. Growth models are essential tools for optimising production by predicting growth characteristics. However, previous studies have not compared multiple non-linear growth models for crickets or explicitly considered environmental factors. We analysed the growth patterns of the two-spotted cricket (*Gryllus bimaculatus*) and the Asian cricket (*Teleogryllus occipitalis*) at multiple temperatures (25.0, 27.5, 30.0, 32.5 and 35.0 °C) using three non-linear models (Gompertz model, logistic model, and von Bertalanffy model) and combined the predicted body mass with observed survival rates to predict the optimal harvest time and temperature. All three models fitted the data well (*R*^2^ ≥ 0.97 in both species). The asymptotic body mass was highest at 30.0 °C, and the growth rate constant increased with temperature, reaching its maximum at 35.0 °C except for the logistic model in *G. bimaculatus* (32.5 °C). In addition, the predicted value of harvest, calculated by combining predicted body mass and observed survival probability, was highest at 30.0 °C in both species, reaching 13.82 kg/m^3^ at 38 days in *G. bimaculatus* and 7.12 kg/m^3^ at 62 days in *T. occipitalis*. These results suggest that 30.0 °C is the most suitable constant-temperature condition for maximising predicted productivity, although the optimal harvest timing differs between species.
