## Supplemental Tabel S2 for "Non-linear growth models combined with survival rates identify the optimal rearing temperature and harvest timing in edible crickets, *Gryllus bimaculatus* and *Teleogryllus occipitalis*"

### Sheet: Initial parameters
Gryllus bimaculatus		A	B	k	R^2		Teleogryllus occipitalis		A	B	k	R^2
25.0 ℃	logistic	1278.9	408.129	0.1146	0.93		25.0 ℃	logistic	848.4	213.321	0.0521	0.9134		Note: A, asymptotic body mass (mg); B, parameter that maintains the shape of the model; k, growth rate constant.
	Gompertz	1278.9	7.8557	0.04763	0.97			Gompertz	848.4	6.73191	0.0225	0.9828
	von Bertalanffy	1278.9	1.15461	0.034524	0.94			von Bertalanffy	848.4	1.0695	0.0165	0.97688
27.5 ℃	logistic	1504.7	669.925	0.1609	0.9569		27.5 ℃	logistic	861	258.331	0.0812	0.94334
	Gompertz	1504.7	8.23	0.0594	0.8688			Gompertz	861	7.1983	0.03487	0.98351
	von Bertalanffy	1504.7	1.1304	0.04033	0.95989			von Bertalanffy	861	1.1163	0.02554	0.96235
30.0 ℃	logistic	1773.5	545.796	0.1941	0.9213		30.0 ℃	logistic	1196	465.106	0.1107	0.94099
	Gompertz	1773.5	7.69177	0.07529	0.9787			Gompertz	1196	7.7795	0.0428	0.99146
	von Bertalanffy	1773.5	1.09014	0.05284	0.96756			von Bertalanffy	1196	1.11953	0.02983	0.97151
32.5 ℃	logistic	1484.7	353.033	0.183	0.878		32.5 ℃	logistic	1320.9	283.834	0.0893	0.8736
	Gompertz	1484.7	6.6574	0.0715	0.9504			Gompertz	1320.9	6.33925	0.032701	0.9526
	von Bertalanffy	1484.7	0.9927	0.05026	0.94869			von Bertalanffy	1320.9	0.96191	0.02189	0.9645
35.0 ℃	logistic	1270.5	211.477	0.1733	0.8361		35.0 ℃	logistic	995.4	316.385	0.1342	0.9002
	Gompertz	1270.5	5.7096	0.07038	0.9323			Gompertz	995.4	6.8066	0.053416	0.9709
	von Bertalanffy	1270.5	0.9063	0.05	0.9488			von Bertalanffy	995.4	1.02678	0.0377563	0.9701

### Sheet: PVH 
	PVH (kg/㎥) of Gryllus bimaculatus					PVH (kg/㎥) of Teleogryllus occipitalis
	Temperature											Note: PVH was calculated by combining predicted body mass from the logistic growth model with survival probability. Points indicate the maximum predicted PVH at each temperature.
Age (days)	25.0 ℃	27.5 ℃	30.0 ℃	32.5 ℃	35.0 ℃	25.0 ℃	27.5 ℃	30.0 ℃	32.5 ℃	35.0 ℃
0	0.048	0.058	0.053	0.032	0.083	0.125	0.07	0.068	0.075	0.058
1	0.054	0.067	0.067	0.042	0.107	0.13	0.076	0.075	0.084	0.069
2	0.062	0.077	0.084	0.053	0.137	0.136	0.083	0.083	0.094	0.079
3	0.069	0.087	0.104	0.07	0.175	0.141	0.091	0.09	0.105	0.094
4	0.079	0.099	0.13	0.09	0.222	0.147	0.099	0.097	0.116	0.108
5	0.089	0.113	0.162	0.116	0.281	0.153	0.108	0.106	0.13	0.126
6	0.1	0.127	0.203	0.148	0.356	0.16	0.118	0.115	0.144	0.146
7	0.114	0.144	0.253	0.191	0.451	0.165	0.127	0.126	0.161	0.171
8	0.13	0.169	0.321	0.249	0.578	0.174	0.14	0.139	0.18	0.197
9	0.147	0.2	0.405	0.325	0.74	0.185	0.153	0.154	0.202	0.228
10	0.169	0.235	0.512	0.423	0.942	0.195	0.166	0.17	0.226	0.262
11	0.192	0.275	0.644	0.552	1.192	0.206	0.181	0.189	0.252	0.301
12	0.22	0.323	0.81	0.713	1.497	0.216	0.197	0.208	0.283	0.346
13	0.25	0.379	1.016	0.92	1.864	0.228	0.216	0.23	0.316	0.397
14	0.286	0.444	1.267	1.178	2.292	0.24	0.235	0.254	0.353	0.454
15	0.328	0.522	1.588	1.504	2.808	0.252	0.254	0.282	0.391	0.522
16	0.371	0.612	1.979	1.896	3.392	0.264	0.277	0.313	0.431	0.599
17	0.424	0.717	2.449	2.366	4.026	0.277	0.301	0.348	0.477	0.684
18	0.482	0.838	3.005	2.912	4.702	0.291	0.328	0.387	0.525	0.78
19	0.547	0.976	3.652	3.525	5.385	0.305	0.354	0.429	0.579	0.887
20	0.621	1.136	4.39	4.191	6.064	0.319	0.385	0.474	0.637	1.004
21	0.705	1.319	5.21	4.881	6.701	0.335	0.417	0.527	0.698	1.13
22	0.79	1.519	6.097	5.593	7.263	0.353	0.453	0.584	0.761	1.279
23	0.895	1.742	7.022	6.289	7.764	0.371	0.491	0.649	0.829	1.441
24	1.014	1.987	7.964	6.935	8.192	0.391	0.533	0.718	0.899	1.614
25	1.148	2.26	8.906	7.509	8.557	0.41	0.578	0.795	0.974	1.799
26	1.296	2.554	9.797	7.99	8.843	0.43	0.625	0.88	1.051	1.991
27	1.46	2.868	10.625	8.396	9.066	0.452	0.676	0.971	1.132	2.19
28	1.645	3.201	11.373	8.719	9.249	0.475	0.734	1.072	1.214	2.391
29	1.856	3.566	11.97	9.009	9.339	0.497	0.796	1.184	1.31	2.573
30	2.074	3.95	12.454	9.223	9.392	0.52	0.863	1.306	1.411	2.752
31	2.315	4.346	12.842	9.384	9.414	0.543	0.934	1.438	1.515	2.921
32	2.578	4.744	13.162	9.503	9.401	0.567	1.009	1.582	1.621	3.075
33	2.859	5.14	13.388	9.587	9.382	0.592	1.091	1.738	1.727	3.213
34	3.164	5.527	13.548	9.643	9.335	0.618	1.179	1.904	1.834	3.331
35	3.488	5.92	13.653	9.649	9.279	0.644	1.27	2.083	1.947	3.443
36	3.802	6.263	13.732	9.623	9.174	0.677	1.372	2.262	2.066	3.504
37	4.16	6.57	13.793	9.569	9.049	0.71	1.479	2.455	2.189	3.557
38	4.53	6.847	13.825	9.506	8.919	0.745	1.594	2.657	2.309	3.582
39	4.913	7.105	13.813	9.45	8.799	0.78	1.716	2.869	2.425	3.593
40	5.303	7.32	13.803	9.374	8.661	0.818	1.843	3.09	2.536	3.577
41	5.699	7.503	13.778	9.294	8.523	0.856	1.979	3.319	2.641	3.542
42	6.109	7.656	13.741	9.211	8.382	0.896	2.121	3.565	2.752	3.51
43	6.484	7.766				0.939	2.259	3.822	2.862	3.482
44	6.869	7.836				0.983	2.408	4.087	2.952	3.424
45	7.25	7.894				1.03	2.559	4.356	3.04	3.356
46	7.609	7.917				1.076	2.716	4.629	3.118	3.268
47	7.95	7.918				1.125	2.881	4.905	3.18	3.182
48	8.272	7.903				1.176	3.047	5.179	3.24	3.089
49	8.594	7.874				1.226	3.223	5.452	3.274	2.971
50	8.791					1.283	3.393	5.683	3.323	2.888
51	8.971					1.341	3.572	5.898	3.372	2.821
52	9.135					1.4	3.753	6.11	3.422	2.752
53	9.261					1.463	3.934	6.303	3.457	2.68
54	9.374					1.525	4.117	6.482	3.493	2.606
55	9.451					1.591	4.305	6.658	3.512	2.541
56	9.53					1.656	4.498	6.802	3.546	2.485
57	9.618					1.727	4.666	6.9	3.544
58	9.687					1.802	4.832	6.971	3.547
59	9.741					1.879	4.992	7.037	3.535
60	9.778					1.958	5.148	7.076	3.529
61	9.803					2.041	5.297	7.101	3.518
62	9.816					2.124	5.442	7.121	3.494
63	9.817					2.209	5.579	7.104	3.486
64	9.897					2.297	5.751	7.086	3.456
65	9.926					2.386	5.898	7.103	3.423
66	9.932					2.475	6.03	7.097	3.387
67	9.947					2.564	6.161	7.082	3.349
68	9.955					2.655	6.286	7.057	3.309
69	9.959					2.752	6.404	7.025	3.268
70	9.915					2.842	6.491	7.022	3.225
71						2.945	6.577		3.181
72						3.038	6.631		3.136
73						3.131	6.684		3.1
74						3.224	6.721		3.063
75						3.318	6.76		3.025
76						3.408	6.791		2.977
77						3.488	6.787		2.949
78						3.591	6.713
79						3.694	6.659
80						3.792	6.596
81						3.89	6.528
82						3.993	6.455
83						4.09	6.376
84						4.181	6.33
85						4.287	6.387
86						4.382	6.394
87						4.475	6.407
88						4.567	6.417
89						4.664	6.425
90						4.753	6.43
91						4.832	6.393
92						4.931
93						5.015
94						5.09
95						5.169
96						5.246
97						5.315
98						5.366
99						5.399
100						5.444
101						5.486
102						5.533
103						5.57
104						5.612
105						5.667
106						5.671
107						5.705
108						5.727
109						5.756
110						5.774
111						5.79
112						5.838
113						5.892
114						5.927
115						5.969
116						6
117						6.031
118						6.058
119						6.076
120						6.065
121						6.052
122						6.036
123						6.018
124						6.001
125						5.98
126						5.958
127						5.953
128						5.919
129						5.874
130						5.837
131						5.799
132						5.75
133						5.671
134						5.677
135						5.624
136						5.561
137						5.507
138						5.451
139						5.396
140						5.28
