## Supplemental Tabel S3 for "Non-linear growth models combined with survival rates identify the optimal rearing temperature and harvest timing in edible crickets, *Gryllus bimaculatus* and *Teleogryllus occipitalis*"

### Sheet: 25℃_Body mass
	Day0（g）	Day7（g）	Day14（g）	Day21（g）	Day28（g）	Day35（g）	Day42（g）	Day49（g）	Day56（g）	Day63（g）	Day70（g）
	0.0012	0.004	0.01	0.052	0.153	0.301	0.444	0.679	0.81	0.762	1.134
	0.0011	0.003	0.016	0.047	0.139	0.336	0.36	0.791	0.992	0.973	1.057
	0.0011	0.005	0.011	0.048	0.121	0.291	0.523	0.667	0.912	1.143	0.725
	0.0013	0.003	0.011	0.048	0.143	0.296	0.621	0.761	0.861	0.747	0.929
	0.0012	0.002	0.015	0.026	0.162	0.234	0.415	0.627	0.957	0.963	0.622
	0.0013	0.004	0.012	0.068	0.162	0.251	0.478	0.735	0.704	1	0.592
	0.0009	0.004	0.01	0.05	0.159	0.286	0.525	0.599	0.633	0.954	1.031
	0.0013	0.005	0.014	0.051	0.116	0.345	0.561	0.671	0.792	0.586	0.646
	0.0011	0.003	0.016	0.05	0.137	0.289	0.486	0.548	0.99	0.997	0.566
	0.0012	0.005	0.01	0.057	0.155	0.278	0.524	0.604	0.8	0.643	1.036
	0.0015	0.005	0.02	0.054	0.045	0.299	0.29	0.764	0.727	0.729	1.183
	0.0013	0.005	0.013	0.047	0.156	0.28	0.196	0.73	0.834	1.188	1.098
	0.0013	0.006	0.012	0.067	0.177	0.306	0.265	0.747	0.925	0.683	0.915
	0.001	0.007	0.01	0.064	0.155	0.276	0.199	0.667	1.102	0.894	0.913
	0.0017	0.005	0.011	0.05	0.109	0.342	0.486	0.497	0.707	1.245	1.218
	0.0013	0.004	0.017	0.055	0.152	0.345	0.589	0.811	0.771	0.73	0.867
	0.001	0.005	0.017	0.068	0.16	0.293	0.55	0.69	1.096	1.144	0.992
	0.0015	0.001	0.015	0.063	0.13	0.305	0.348	0.637	1.02	0.788	1.019
	0.0017	0.005	0.014	0.077	0.118	0.332	0.421	0.397	1.096	1.175	0.671
	0.0016	0.003	0.021	0.06	0.138	0.33	0.529	0.445	0.867	0.921	0.644
	0.0009	0.004	0.011	0.037	0.15	0.339	0.424	0.776	0.89	0.706	0.73
	0.0013	0.003	0.008	0.059	0.122	0.227	0.508	0.699	0.861	0.854	0.985
	0.0015	0.005	0.013	0.064	0.107	0.285	0.38	0.713	0.767	0.906	0.753
	0.0012	0.006	0.012	0.045	0.142	0.338	0.305	0.686	1.042	1.086	0.734
	0.001	0.003	0.014	0.043	0.14	0.339	0.146	0.726	0.82	0.879	0.819
	0.0017	0.004	0.015	0.051	0.115	0.239	0.399	0.631	0.968	0.632	1.067
	0.0012	0.004	0.014	0.051	0.1	0.189	0.576	0.718	0.746	0.84	0.881
	0.0012	0.003	0.013	0.061	0.069	0.266	0.344	0.816	0.632	0.791	0.862
	0.0011	0.002	0.021	0.053	0.131	0.334	0.57	0.738	0.966	0.979	0.697
	0.001	0.004	0.013	0.045	0.159	0.317	0.349	0.665	0.71	0.96	0.902
	0.001	0.005	0.014	0.036	0.118	0.247	0.218	0.626	1.03	0.728	0.653
	0.0012	0.004	0.02	0.048	0.106	0.272	0.38	0.777	0.68	0.82	0.984
	0.0011	0.005	0.019	0.056	0.148	0.295	0.217	0.65	0.928	1.025	0.901
	0.001	0.006	0.015	0.057	0.097	0.308	0.326	0.753	1.08	1.025	0.726
	0.0009	0.004	0.015	0.025	0.139	0.322	0.339	0.397	0.696	0.707	0.698
	0.0012	0.001	0.021	0.064	0.101	0.268	0.41	0.732	0.831	0.91	0.741
	0.001	0.006	0.014	0.049	0.147	0.258	0.363	0.616	1.014	0.841	1.024
	0.0012	0.003	0.016	0.051	0.148	0.373	0.404	0.781	0.85	0.899	0.865
	0.0009	0.007	0.015	0.03	0.13	0.286	0.298	0.592	0.727	0.918	0.626
	0.0015	0.005	0.016	0.066	0.119	0.343	0.573	0.685	0.877	1.033	0.964
Mean	0.0012175	0.0042	0.01435	0.052325	0.131875	0.2965	0.408475	0.6711	0.867775	0.8951	0.86175
SD	0.000224597	0.0014	0.00328291	0.0112392	0.0264388	0.0388259	0.122763	0.101962	0.134038	0.162037	0.174763

### Sheet: 27.5℃_Body mass
	Day0（g）	Day7（g）	Day14（g）	Day21（g）	Day28（g）	Day35（g）	Day42（g）	Day49（g）
	0.0014	0.005	0.019	0.065	0.255	0.666	0.954	0.653
	0.001	0.005	0.025	0.155	0.28	0.301	0.91	0.726
	0.0012	0.006	0.032	0.037	0.354	0.725	0.679	0.684
	0.0013	0.004	0.023	0.119	0.343	0.475	0.735	1.002
	0.0014	0.005	0.036	0.048	0.496	0.604	0.817	0.972
	0.001	0.005	0.024	0.1	0.329	0.597	0.713	1.045
	0.0011	0.004	0.023	0.082	0.442	0.719	0.816	0.737
	0.0014	0.005	0.018	0.093	0.374	0.363	0.794	0.933
	0.0011	0.004	0.025	0.062	0.315	0.656	0.911	1.211
	0.001	0.005	0.03	0.129	0.376	0.438	1.191	1.04
	0.0014	0.005	0.017	0.109	0.296	0.658	0.839	0.465
	0.001	0.004	0.024	0.105	0.377	0.358	0.975	0.723
	0.0015	0.004	0.032	0.105	0.392	0.539	0.741	0.6
	0.0011	0.005	0.011	0.046	0.341	0.486	0.95	0.83
	0.0011	0.007	0.007	0.113	0.31	0.714	0.968	0.66
	0.0009	0.007	0.024	0.066	0.377	0.376	0.629	0.938
	0.0009	0.006	0.025	0.116	0.327	0.599	0.623	1.009
	0.0012	0.009	0.025	0.061	0.294	0.752	0.941	1.11
	0.0015	0.007	0.028	0.108	0.395	0.664	0.676	1.028
	0.0012	0.006	0.029	0.1	0.162	0.596	1.007	1.007
	0.0013	NA	NA	NA	NA	NA	NA	NA
	0.0011	NA	NA	NA	NA	NA	NA	NA
	0.0009	NA	NA	NA	NA	NA	NA	NA
	0.0011	NA	NA	NA	NA	NA	NA	NA
	0.0011	NA	NA	NA	NA	NA	NA	NA
	0.0007	NA	NA	NA	NA	NA	NA	NA
	0.001	NA	NA	NA	NA	NA	NA	NA
	0.0011	NA	NA	NA	NA	NA	NA	NA
	0.0013	NA	NA	NA	NA	NA	NA	NA
	0.001	NA	NA	NA	NA	NA	NA	NA
	0.0012	0.004	0.03	0.123	0.42	0.675	0.865	0.47
	0.0011	0.005	0.041	0.136	0.328	0.375	0.744	0.806
	0.0012	0.005	0.016	0.097	0.344	0.537	0.851	0.886
	0.0011	0.005	0.014	0.074	0.378	0.594	0.674	0.943
	0.0011	0.005	0.041	0.167	0.385	0.607	0.818	1.052
	0.0012	0.006	0.031	0.113	0.432	0.618	0.809	1.217
	0.0013	0.005	0.031	0.126	0.342	0.42	0.908	1.433
	0.0011	0.005	0.033	0.054	0.38	0.632	0.879	1.123
	0.0012	0.003	0.039	0.102	0.306	0.74	0.82	1.036
	0.0013	0.004	0.03	0.101	0.388	0.609	0.774	1.219
Mean	0.0011525	0.00516667	0.0261	0.0970667	0.351267	0.569767	0.8337	0.9186
SD	0.000171737	0.00118556	0.00818271	0.0315499	0.0616414	0.126503	0.124394	0.226562

### Sheet: 30℃_Body mass
	Day0（g）	Day7（g）	Day14（g）	Day21（g）	Day28（g）	Day35（g）	Day42（g）
	0.0009	0.006	0.092	0.503	0.97	1.028	0.973
	0.001	0.014	0.097	0.471	1.042	0.971	0.778
	0.001	0.008	0.094	0.418	0.862	0.834	0.817
	0.001	0.01	0.096	0.465	1.102	1.093	1.415
	0.0012	0.016	0.089	0.467	1.011	1.07	1.461
	0.0015	0.015	0.079	0.459	0.936	1.03	1.432
	0.0012	0.014	0.134	0.488	1	1.092	1.347
	0.0014	0.013	0.09	0.49	0.854	1.176	1.47
	0.001	0.009	0.097	0.343	0.579	1.172	1.689
	0.0015	0.012	0.1	0.34	0.824	1.11	1.54
	0.0012	0.005	0.048	0.316	0.898	1.047	0.764
	0.0012	0.016	0.078	0.295	0.893	0.972	0.814
	0.0011	0.008	0.079	0.394	0.908	0.802	0.843
	0.0012	0.012	0.076	0.438	0.838	0.916	0.917
	0.001	0.006	0.067	0.389	0.791	1.001	0.985
	0.0008	0.012	0.1	0.413	0.856	1.419	0.988
	0.001	0.007	0.071	0.438	0.828	1.035	1.35
	0.001	0.003	0.079	0.327	0.874	0.997	1.472
	0.0009	0.005	0.075	0.451	1.03	0.982	1.418
	0.001	0.013	0.074	0.356	0.899	1.146	1.286
	0.0011	0.015	0.088	0.355	1	1.059	0.964
	0.0016	0.013	0.087	0.273	0.989	0.989	1.016
	0.0012	0.007	0.101	0.355	0.98	1.042	0.882
	0.0013	0.011	0.081	0.416	0.858	1.022	1.35
	0.0012	0.011	0.096	0.419	1.005	1.2	1.115
	0.0012	0.012	0.085	0.373	0.933	1.493	0.93
	0.0015	0.006	0.099	0.359	0.631	1.287	1.355
	0.0018	0.011	0.095	0.366	0.9	1.088	1.547
	0.0012	0.004	0.077	0.391	1.05	1.209	1.439
	0.0014	0.009	0.079	0.42	0.845	0.972	1.595
	0.0015	0.012	0.072	0.375	0.609	0.918	0.924
	0.0009	0.013	0.085	0.352	0.849	1.112	0.857
	0.0013	0.012	0.086	0.395	0.78	0.991	1.145
	0.0013	0.009	0.085	0.385	0.887	0.848	1.213
	0.0011	0.013	0.088	0.432	0.747	0.986	1.115
	0.001	0.012	0.093	0.35	0.864	0.93	1.332
	0.0012	0.008	0.066	0.406	0.626	0.952	1.008
	0.0011	0.012	0.085	0.452	1.091	0.899	1.414
	0.0012	0.006	0.089	0.406	0.848	0.996	1.32
	0.0011	0.01	0.066	0.3	0.954	1.083	1.3
Mean	0.0011825	0.01025	0.08545	0.396025	0.886025	1.04922	1.1895
SD	0.000213175	0.00340404	0.0137422	0.0560609	0.123936	0.138379	0.262588

### Sheet: 32.5℃_Body mass
	Day0（g）	Day7（g）	Day14（g）	Day21（g）	Day28（g）	Day35（g）	Day42（g）
	0.001	0.014	0.073	0.433	0.711	0.794	0.721
	0.0011	0.014	0.097	0.36	0.825	0.832	0.838
	0.0011	0.014	0.101	0.384	0.675	0.921	0.724
	0.0012	0.015	0.11	0.38	0.731	0.764	0.732
	0.0014	0.016	0.098	0.391	0.66	0.733	0.859
	0.001	0.015	0.101	0.406	0.69	1.035	0.94
	0.0011	0.014	0.109	0.403	0.661	1.229	0.866
	0.001	0.015	0.102	0.398	0.698	0.999	0.905
	0.0013	0.015	0.172	0.474	0.793	0.991	1.04
	0.0011	0.014	0.105	0.377	0.947	1.145	0.767
	0.0015	0.015	0.117	0.295	0.813	0.742	0.711
	0.0013	0.016	0.122	0.182	0.778	0.568	0.711
	0.0012	0.015	0.115	0.383	0.916	0.56	0.577
	0.001	0.015	0.104	0.347	0.783	0.822	0.88
	0.001	0.011	0.112	0.309	0.911	0.747	0.596
	0.0013	0.013	0.112	0.348	0.737	0.734	1.065
	0.0011	0.014	0.105	0.263	0.646	0.917	1.032
	0.0009	0.008	0.135	0.346	0.974	0.794	0.898
	0.0009	0.013	0.142	0.29	0.896	0.934	0.951
	0.0009	0.01	0.12	0.271	0.865	0.829	1.092
	0.0011	0.014	0.07	0.359	0.847	0.787	0.676
	0.0012	0.014	0.13	0.431	0.629	0.613	0.99
	0.0011	0.013	0.134	0.446	0.913	0.71	0.737
	0.0011	0.01	0.136	0.438	0.782	0.89	0.898
	0.0014	0.017	0.147	0.465	0.91	0.671	0.808
	0.0009	0.016	0.125	0.462	0.687	0.97	1.243
	0.0012	0.014	0.156	0.454	0.829	0.855	1.378
	0.001	0.012	0.095	0.417	0.878	0.743	1.266
	0.0013	0.015	0.14	0.471	0.951	0.504	1.414
	0.0011	0.014	0.133	0.4	1.015	0.8	1.08
	0.0013	0.014	0.131	0.459	0.736	0.859	0.881
	0.0012	0.013	0.105	0.471	0.867	0.892	0.831
	0.0009	0.017	0.116	0.437	0.835	0.866	0.777
	0.0012	0.016	0.121	0.447	0.803	0.886	0.793
	0.001	0.014	0.133	0.493	0.796	1.239	0.812
	0.0009	0.01	0.166	0.59	0.767	1.387	0.815
	0.0007	0.014	0.107	0.459	0.817	1.057	1.045
	0.0012	0.016	0.093	0.663	0.836	1.228	1.106
	0.0012	0.011	0.142	0.532	1.11	1.321	1.008
	0.0011	0.015	0.146	0.43	1.143	1.315	1.324
Mean	0.0011125	0.013875	0.11945	0.4091	0.821525	0.892075	0.919675
SD	0.000164602	0.00197721	0.0222283	0.0865398	0.118662	0.212683	0.202832

### Sheet: 35℃_Body mass
	Day0（g）	Day7（g）	Day14（g）	Day21（g）	Day28（g）	Day35（g）	Day42（g）
	0.001	0.021	0.123	0.576	0.5	0.763	0.707
	0.001	0.027	0.203	0.592	0.534	0.719	0.63
	0.001	0.03	0.228	0.406	0.574	0.611	0.768
	0.0009	0.021	0.186	0.501	0.838	0.805	0.541
	0.0012	0.033	0.19	0.399	0.626	0.732	0.683
	0.0013	0.021	0.165	0.504	0.667	0.674	0.633
	0.0011	0.029	0.114	0.573	0.815	0.618	0.65
	0.0012	0.025	0.172	0.596	0.766	0.69	0.781
	0.001	0.01	0.15	0.37	0.765	1.007	1.062
	0.001	0.024	0.162	0.343	0.718	0.676	0.945
	0.001	0.038	0.208	0.64	0.98	0.797	0.75
	0.0007	0.012	0.138	0.67	0.662	0.972	0.562
	0.002	0.024	0.188	0.426	0.735	0.716	0.663
	0.0015	0.016	0.199	0.683	0.651	0.681	1.157
	0.0011	0.013	0.164	0.723	0.717	0.621	0.987
	0.0012	0.02	0.201	0.64	0.815	1.041	1.06
	0.0012	0.011	0.193	0.49	1.128	0.7	1.013
	0.0014	0.023	0.155	0.49	0.796	0.807	1.084
	0.0012	0.017	0.197	0.574	0.747	0.685	1.09
	0.0011	0.009	0.133	0.713	0.767	0.69	1.121
	0.0012	0.027	0.202	0.518	0.463	0.743	0.657
	0.0011	0.012	0.183	0.446	0.495	0.754	0.678
	0.0009	0.016	0.147	0.37	0.575	0.884	0.714
	0.0015	0.029	0.171	0.399	0.576	1.059	0.528
	0.0013	0.02	0.198	0.606	0.687	0.629	0.627
	0.0019	0.019	0.155	0.432	0.859	1.03	0.625
	0.001	0.008	0.191	0.576	0.579	0.682	0.778
	0.0011	0.01	0.153	0.367	0.789	0.607	1.024
	0.001	0.018	0.16	0.604	0.581	0.581	1.111
	0.0013	0.011	0.115	0.404	0.627	0.729	1.159
	0.0013	0.032	0.166	0.414	0.63	0.981	0.845
	0.0011	0.015	0.214	0.554	0.753	0.695	0.665
	0.0013	0.01	0.207	0.516	0.72	0.782	0.816
	0.0011	0.019	0.173	0.432	0.958	0.634	0.722
	0.0015	0.019	0.188	0.697	1.002	0.553	0.764
	0.0012	0.021	0.193	0.481	0.851	0.564	0.722
	0.0013	0.03	0.183	0.438	0.84	0.717	0.855
	0.0009	0.021	0.188	0.562	0.945	0.689	1.026
	0.0007	0.012	0.201	0.673	0.643	0.7	1.21
	0.001	0.011	0.199	0.494	1.015	0.492	1.034
Mean	0.00117	0.0196	0.1764	0.5223	0.734725	0.73775	0.836175
SD	0.00025807	0.00755579	0.0273201	0.107127	0.153826	0.138491	0.19956

### Sheet: mortality rates
	Day0（cricket）	Day7（cricket）	Day14（cricket）	Day21（cricket）	Day28（cricket）	Day35（cricket）	Day42（cricket）	Day49（cricket）	Day56（cricket）	Day63（cricket）	Day70（cricket）
25℃①	50	47	46	46	44	44	43	41	38	38	38
25℃②	50	41	39	36	35	33	33	32	29	24	24
25℃③	50	46	44	44	42	42	38	38	37	36	35
25℃④	50	48	48	46	45	43	43	42	37	36	34
27.5℃①	50	42	40	39	33	33	32	31
27.5℃②	50	38	34	33	32	30	28	24
27.5℃③	50	NA	NA	NA	NA	NA	NA	NA
27.5℃④	50	30	29	27	27	26	24	22
30℃①	50	44	42	42	42	40	38
30℃②	50	37	35	35	34	32	32
30℃③	50	45	43	43	43	42	39
30℃④	50	42	38	38	38	35	34
32.5℃①	50	46	42	40	38	37	35
32.5℃②	50	45	42	35	31	31	29
32.5℃③	50	38	34	33	33	31	27
32.5℃④	50	31	29	29	29	29	29
35℃①	50	44	42	40	40	39	36
35℃②	50	42	38	38	38	35	29
35℃③	50	42	38	38	35	35	35
35℃④	50	39	39	39	38	33	27
