## Supplemental Tabel S4 for "Non-linear growth models combined with survival rates identify the optimal rearing temperature and harvest timing in edible crickets, *Gryllus bimaculatus* and *Teleogryllus occipitalis*"

### Sheet: 25℃_Body mass
	Day0（g）	Day7（g）	Day14（g）	Day21（g）	Day28（g）	Day35（g）	Day42（g）	Day49（g）	Day56（g）	Day63（g）	Day70（g）	Day77（g）	Day84（g）	Day91（g）	Day98（g）	Day105（g）	Day112（g）	Day119（g）	Day126（g）	Day133（g）	Day140（g）
	0.0009	0.0023	0.008	0.012	0.022	0.034	0.129	0.052	0.286	0.31	0.199	0.363	0.231	0.206	0.195	0.652	0.519	0.503	0.512	0.511	0.417
	0.0008	0.0021	0.003	0.008	0.018	0.028	0.049	0.118	0.164	0.122	0.309	0.297	0.226	0.403	0.451	0.209	0.558	0.561	0.518	0.573	0.476
	0.0012	0.0027	0.005	0.008	0.018	0.028	0.056	0.126	0.141	0.216	0.272	0.325	0.313	0.512	0.528	0.603	0.617	0.468	0.427	0.556	0.409
	0.0014	0.0026	0.005	0.012	0.016	0.032	0.073	0.083	0.196	0.196	0.266	0.291	0.206	0.385	0.483	0.476	0.469	0.433	0.461	0.47	0.5506
	0.0012	0.0029	0.004	0.01	0.016	0.028	0.053	0.041	0.166	0.112	0.249	0.198	0.355	0.515	0.488	0.561	0.533	0.272	0.533	0.592	0.405
	0.001	0.0025	0.004	0.011	0.019	0.04	0.059	0.095	0.165	0.164	0.27	0.349	0.351	0.373	0.308	0.28	0.606	0.53	0.401	0.442	0.657
	0.0012	0.0022	0.003	0.006	0.016	0.063	0.065	0.094	0.095	0.208	0.349	0.347	0.331	0.288	0.441	0.507	0.441	0.571	0.603	0.541	0.709
	0.001	0.0012	0.002	0.011	0.013	0.04	0.082	0.076	0.125	0.165	0.231	0.237	0.153	0.327	0.353	0.456	0.576	0.7	0.518	0.808	0.702
	0.0011	0.0017	0.005	0.01	0.018	0.037	0.061	0.103	0.204	0.17	0.188	0.304	0.463	0.296	0.272	0.534	0.632	0.763	0.647	0.771	0.562
	0.0009	0.0022	0.004	0.007	0.023	0.048	0.05	0.132	0.162	0.278	0.127	0.294	0.571	0.493	0.496	0.386	0.616	0.604	0.62	0.813	0.701
	0.001	0.0023	0.004	0.012	0.021	0.055	0.062	0.054	0.07	0.161	0.166	0.452	0.213	0.225	0.111	0.372	0.619	0.548	0.567	0.287	0.254
	0.0011	0.0012	0.006	0.01	0.011	0.024	0.057	0.098	0.116	0.215	0.339	0.363	0.317	0.373	0.435	0.406	0.509	0.226	0.516	0.494	0.498
	0.0006	0.0019	0.005	0.011	0.009	0.021	0.077	0.057	0.18	0.198	0.319	0.308	0.35	0.369	0.342	0.35	0.774	0.595	0.529	0.548	0.493
	0.0012	0.003	0.006	0.01	0.014	0.041	0.045	0.067	0.099	0.154	0.32	0.225	0.159	0.388	0.514	0.424	0.537	0.477	0.614	0.521	0.519
	0.0012	0.0018	0.004	0.012	0.021	0.032	0.027	0.114	0.147	0.069	0.106	0.314	0.306	0.111	0.338	0.306	0.47	0.513	0.612	0.532	0.536
	0.0011	0.0024	0.005	0.012	0.014	0.027	0.053	0.048	0.076	0.118	0.285	0.339	0.333	0.289	0.602	0.545	0.502	0.524	0.524	0.616	0.507
	0.0012	0.0022	0.002	0.006	0.018	0.019	0.07	0.078	0.129	0.098	0.26	0.222	0.068	0.539	0.627	0.171	0.465	0.639	0.552	0.548	0.514
	0.0011	0.0018	0.002	0.013	0.01	0.018	0.03	0.04	0.175	0.206	0.51	0.329	0.261	0.619	0.346	0.473	0.564	0.546	0.917	0.522	0.636
	0.0013	0.002	0.004	0.007	0.018	0.03	0.097	0.102	0.127	0.132	0.327	0.111	0.168	0.413	0.579	0.463	0.485	0.554	0.777	0.764	0.477
	0.0009	0.0023	0.005	0.008	0.01	0.019	0.07	0.026	0.137	0.143	0.338	0.234	0.268	0.321	0.309	0.789	0.662	0.522	0.698	0.744	0.748
	0.001	0.0019	0.005	0.009	0.018	0.026	0.066	0.109	0.229	0.175	0.414	0.32	0.047	0.35	0.051	0.454	0.467	0.504	0.557	0.555	0.532
	0.0012	0.0025	0.006	0.006	0.02	0.027	0.049	0.103	0.035	0.221	0.275	0.295	0.457	0.324	0.424	0.241	0.552	0.368	0.597	0.549	0.373
	0.001	0.0017	0.004	0.005	0.036	0.015	0.066	0.076	0.083	0.163	0.269	0.362	0.484	0.392	0.403	0.605	0.503	0.458	0.492	0.537	0.584
	0.0012	0.0022	0.004	0.005	0.008	0.024	0.057	0.112	0.101	0.252	0.286	0.263	0.461	0.263	0.321	0.229	0.661	0.487	0.578	0.524	0.51
	0.0012	0.0025	0.006	0.014	0.01	0.035	0.042	0.118	0.18	0.156	0.246	0.255	0.095	0.27	0.25	0.074	0.535	0.579	0.477	0.514	0.489
	0.0012	0.0021	0.008	0.011	0.008	0.065	0.082	0.015	0.085	0.13	0.282	0.524	0.351	0.138	0.515	0.386	0.657	0.517	0.598	0.521	0.478
	0.001	0.0021	0.005	0.01	0.016	0.046	0.055	0.112	0.112	0.204	0.343	0.288	0.386	0.493	0.127	0.58	0.625	0.643	0.56	0.495	0.511
	0.0009	0.0024	0.006	0.007	0.018	0.039	0.047	0.158	0.136	0.164	0.167	0.302	0.424	0.474	0.484	0.527	0.561	0.71	0.559	0.556	0.455
	0.0011	0.0016	0.004	0.006	0.024	0.03	0.05	0.036	0.172	0.129	0.418	0.216	0.19	0.555	0.593	0.656	0.637	0.737	0.528	0.481	0.584
	0.001	0.002	0.003	0.003	0.022	0.016	0.062	0.043	0.078	0.413	0.311	0.287	0.418	0.144	0.432	0.605	0.527	0.678	0.592	0.675	0.661
	0.001	0.002	0.007	0.012	0.02	0.023	0.055	0.068	0.115	0.137	0.371	0.101	0.4	0.3903	0.128	0.444	0.607	0.622	0.31	0.599	0.567
	0.0011	0.0022	0.003	0.013	0.016	0.035	0.06	0.163	0.139	0.197	0.146	0.348	0.358	0.371	0.653	0.573	0.581	0.236	0.412	0.662	0.443
	0.0009	0.0016	0.004	0.005	0.024	0.061	0.037	0.011	0.064	0.213	0.138	0.22	0.388	0.424	0.644	0.5	0.578	0.52	0.542	0.514	0.645
	0.0009	0.0026	0.005	0.007	0.017	0.028	0.052	0.088	0.159	0.209	0.351	0.271	0.25	0.397	0.516	0.299	0.749	0.522	0.435	0.746	0.512
	0.0009	0.0017	0.006	0.013	0.016	0.046	0.027	0.124	0.075	0.179	0.253	0.346	0.29	0.173	0.237	0.549	0.51	0.571	0.571	0.613	0.574
	0.0008	0.0021	0.004	0.014	0.017	0.014	0.038	0.109	0.187	0.156	0.314	0.356	0.293	0.389	0.608	0.622	0.731	0.512	0.515	0.646	0.621
	0.001	0.0022	0.006	0.012	0.012	0.031	0.067	0.106	0.129	0.13	0.307	0.281	0.384	0.533	0.394	0.634	0.586	0.42	0.451	0.612	0.807
	0.0008	0.0019	0.003	0.01	0.012	0.025	0.065	0.04	0.139	0.233	0.392	0.209	0.118	0.111	0.619	0.618	0.421	0.61	0.685	0.767	0.808
	0.0011	0.0021	0.007	0.015	0.008	0.017	0.07	0.107	0.055	0.146	0.295	0.443	0.395	0.232	0.59	0.598	0.469	0.514	0.621	0.686	0.684
	0.0009	0.0028	0.004	0.011	0.016	0.029	0.039	0.061	0.134	0.162	0.202	0.243	0.411	0.547	0.572	0.57	0.575	0.704	0.844	0.582	0.777
Mean	0.00104	0.0021375	0.00465	0.0096	0.016575	0.0324	0.058775	0.084075	0.134175	0.1801	0.28025	0.2958	0.306075	0.360382	0.419475	0.468175	0.56715	0.536525	0.56175	0.587175	0.55964
SD	0.000159374	0.000403539	0.00147564	0.00294788	0.00543087	0.0127883	0.0186514	0.0368289	0.050204	0.0605482	0.0844804	0.0800694	0.120236	0.128595	0.159504	0.153043	0.0818647	0.119955	0.112564	0.109326	0.121469

### Sheet: 27.5℃_Body mass
	Day0（g）	Day7（g）	Day14（g）	Day21（g）	Day28（g）	Day35（g）	Day42（g）	Day49（g）	Day56（g）	Day63（g）	Day70（g）	Day77（g）	Day84（g）	Day91（g）
	0.0015	0.0041	0.006	0.026	0.059	0.097	0.219	0.25	0.277	0.318	0.611	0.567	0.221	0.498
	0.001	0.0038	0.007	0.036	0.07	0.089	0.17	0.283	0.223	0.156	0.446	0.496	0.467	0.596
	0.0014	0.0041	0.007	0.029	0.03	0.123	0.16	0.129	0.112	0.057	0.58	0.647	0.607	0.448
	0.0014	0.0044	0.008	0.033	0.048	0.094	0.177	0.197	0.365	0.408	0.543	0.597	0.77	0.482
	0.0011	0.0041	0.014	0.019	0.045	0.117	0.114	0.236	0.175	0.449	0.609	0.539	0.47	0.457
	0.0008	0.0041	0.009	0.017	0.068	0.127	0.247	0.207	0.398	0.355	0.426	0.562	0.562	0.598
	0.0013	0.0031	0.009	0.033	0.058	0.158	0.191	0.224	0.324	0.25	0.579	0.621	0.585	0.689
	0.0011	0.0038	0.009	0.019	0.027	0.069	0.215	0.263	0.322	0.265	0.365	0.484	0.562	0.786
	0.0011	0.0034	0.01	0.015	0.06	0.143	0.131	0.231	0.108	0.493	0.541	0.398	0.683	0.781
	0.0011	0.0045	0.013	0.026	0.066	0.121	0.203	0.18	0.465	0.44	0.457	0.653	0.581	0.757
	0.0012	0.0035	0.009	0.022	0.043	0.064	0.124	0.27	0.421	0.193	0.417	0.586	0.45	0.676
	0.0014	0.0029	0.013	0.016	0.071	0.008	0.21	0.234	0.251	0.354	0.413	0.557	0.631	0.546
	0.0012	0.0026	0.009	0.013	0.069	0.132	0.189	0.171	0.189	0.519	0.573	0.678	0.669	0.436
	0.0009	0.0024	0.008	0.021	0.03	0.061	0.217	0.203	0.371	0.225	0.498	0.455	0.555	0.465
	0.0012	0.0044	0.01	0.018	0.011	0.049	0.216	0.263	0.263	0.232	0.419	0.699	0.583	0.546
	0.0013	0.0022	0.01	0.029	0.029	0.13	0.105	0.241	0.272	0.457	0.638	0.609	0.463	0.602
	0.0007	0.0036	0.007	0.016	0.033	0.085	0.083	0.616	0.25	0.633	0.682	0.539	0.46	0.637
	0.0012	0.0032	0.008	0.025	0.026	0.054	0.081	0.186	0.462	0.498	0.391	0.508	0.76	0.672
	0.0012	0.0044	0.008	0.025	0.044	0.017	0.092	0.179	0.261	0.34	0.337	0.349	0.829	0.64
	0.0013	0.0036	0.009	0.031	0.047	0.042	0.099	0.177	0.231	0.78	0.499	0.693	0.596	0.639
	0.0009	0.0041	0.008	0.015	0.062	0.056	0.197	0.173	0.452	0.395	0.58	0.409	0.29	0.266
	0.0015	0.0026	0.007	0.012	0.034	0.049	0.148	0.386	0.262	0.373	0.695	0.652	0.411	0.54
	0.0012	0.0036	0.005	0.026	0.025	0.182	0.093	0.266	0.227	0.639	0.652	0.744	0.64	0.584
	0.0012	0.0039	0.01	0.017	0.033	0.063	0.309	0.373	0.386	0.458	0.472	0.589	0.617	0.563
	0.0011	0.0033	0.01	0.017	0.08	0.015	0.138	0.263	0.535	0.419	0.44	0.533	0.536	0.56
	0.0014	0.0032	0.005	0.014	0.048	0.024	0.157	0.7	0.371	0.397	0.364	0.466	0.486	0.482
	0.0011	0.0028	0.006	0.017	0.069	0.003	0.109	0.18	0.338	0.125	0.364	0.67	0.673	0.618
	0.0013	0.0027	0.01	0.025	0.034	0.121	0.249	0.244	0.338	0.406	0.542	0.604	0.769	0.7
	0.0012	0.0032	0.006	0.018	0.072	0.065	0.134	0.236	0.34	0.329	0.585	0.966	0.85	0.702
	0.0013	0.0037	0.007	0.018	0.032	0.05	0.145	0.284	0.578	0.58	0.641	0.589	0.937	0.648
	0.001	0.0038	0.01	0.013	0.051	0.075	0.101	0.233	0.132	0.413	0.311	0.628	0.496	0.391
	0.0012	0.0032	0.009	0.035	0.074	0.025	0.14	0.243	0.409	0.103	0.521	0.843	0.671	0.578
	0.0012	0.0032	0.009	0.015	0.036	0.079	0.212	0.214	0.367	0.385	0.656	0.339	0.326	0.519
	0.0011	0.004	0.009	0.015	0.029	0.125	0.126	0.254	0.243	0.252	0.607	0.832	0.446	0.382
	0.0013	0.0036	0.008	0.018	0.084	0.129	0.105	0.17	0.291	0.243	0.669	0.557	0.442	0.685
	0.0011	0.0026	0.014	0.032	0.036	0.007	0.099	0.247	0.263	0.373	0.541	0.683	0.586	0.62
	0.0012	0.0037	0.011	0.038	0.052	0.074	0.129	0.286	0.438	0.252	0.251	0.67	0.582	0.445
	0.0013	0.0036	0.011	0.015	0.066	0.054	0.115	0.085	0.294	0.383	0.447	0.611	0.411	0.785
	0.0012	0.003	0.009	0.016	0.048	0.023	0.133	0.236	0.379	0.571	0.647	0.588	0.753	0.647
	0.0014	0.0025	0.008	0.033	0.02	0.016	0.225	0.255	0.16	0.241	0.698	0.571	0.435	0.82
Mean	0.00119	0.0034625	0.008875	0.02195	0.047975	0.075375	0.157675	0.2517	0.313575	0.368975	0.517675	0.594525	0.571525	0.58715
SD	0.000172916	0.000606501	0.00213527	0.00741603	0.0183814	0.045897	0.0541116	0.108388	0.108874	0.151765	0.116071	0.124144	0.151601	0.12224

### Sheet: 30℃_Body mass
	Day0（g）	Day7（g）	Day14（g）	Day21（g）	Day28（g）	Day35（g）	Day42（g）	Day49（g）	Day56（g）	Day63（g）	Day70（g）
	0.0009	0.0026	0.01	0.035	0.138	0.143	0.261	0.394	0.699	0.571	0.642
	0.0012	0.003	0.011	0.033	0.076	0.142	0.235	0.471	0.512	0.78	0.738
	0.001	0.0043	0.018	0.029	0.1	0.45	0.344	0.287	0.769	0.728	0.632
	0.0011	0.0035	0.014	0.03	0.082	0.226	0.29	0.432	0.679	0.74	1.035
	0.0008	0.0043	0.015	0.038	0.069	0.222	0.169	0.535	0.638	0.624	0.921
	0.0013	0.0031	0.015	0.045	0.106	0.291	0.345	0.353	0.674	0.698	1.139
	0.0009	0.0028	0.008	0.081	0.09	0.149	0.232	0.531	0.643	0.779	0.887
	0.0012	0.0035	0.006	0.037	0.076	0.222	0.286	0.405	0.817	0.665	0.656
	0.0011	0.0035	0.008	0.042	0.083	0.183	0.386	0.66	0.581	0.803	0.913
	0.0008	0.0037	0.012	0.038	0.089	0.213	0.468	0.954	1	0.659	0.775
	0.0009	0.0043	0.009	0.03	0.209	0.382	0.415	0.413	0.678	0.66	0.726
	0.001	0.004	0.0011	0.033	0.219	0.178	0.453	0.479	0.769	0.718	0.724
	0.0011	0.0035	0.018	0.046	0.099	0.108	0.371	0.465	0.469	0.685	0.41
	0.0008	0.0044	0.021	0.033	0.084	0.198	0.234	0.395	0.689	0.799	0.664
	0.0011	0.0038	0.019	0.049	0.116	0.228	0.685	0.54	0.504	0.681	0.759
	0.001	0.0034	0.018	0.055	0.142	0.194	0.273	0.7	0.778	0.661	0.732
	0.0008	0.0025	0.014	0.041	0.066	0.143	0.408	0.651	0.673	0.794	0.66
	0.0008	0.0033	0.017	0.03	0.158	0.169	0.171	0.679	0.675	0.926	0.883
	0.0012	0.0025	0.015	0.026	0.188	0.296	0.352	0.874	0.518	0.947	0.924
	0.0012	0.0032	0.011	0.031	0.098	0.252	0.302	0.552	0.874	0.834	0.699
	0.0008	0.0024	0.01	0.04	0.067	0.065	0.242	0.565	0.245	0.547	0.513
	0.0008	0.0025	0.014	0.033	0.165	0.344	0.13	0.21	0.48	0.62	0.53
	0.0009	0.0022	0.019	0.038	0.11	0.167	0.356	0.398	0.739	0.612	0.66
	0.0011	0.0027	0.016	0.047	0.072	0.285	0.246	0.577	0.653	0.483	0.546
	0.0011	0.0041	0.013	0.035	0.107	0.204	0.385	0.467	0.569	0.751	0.631
	0.0009	0.0023	0.011	0.041	0.043	0.253	0.215	0.379	0.348	0.758	0.953
	0.0008	0.0037	0.018	0.024	0.046	0.267	0.635	0.231	0.808	0.883	0.765
	0.0011	0.0036	0.02	0.035	0.081	0.075	0.156	0.582	0.749	1.054	0.805
	0.001	0.0021	0.019	0.026	0.087	0.146	0.125	0.682	0.646	0.726	0.971
	0.0009	0.0042	0.011	0.026	0.104	0.096	0.24	0.797	0.809	0.886	0.835
	0.0011	0.003	0.013	0.022	0.218	0.432	0.385	0.351	0.549	0.6	0.584
	0.0014	0.0038	0.007	0.042	0.091	0.098	0.189	0.28	0.48	0.668	0.727
	0.0012	0.0021	0.012	0.033	0.046	0.103	0.321	0.59	0.451	0.66	0.784
	0.001	0.0026	0.013	0.031	0.096	0.448	0.3	0.512	0.349	0.822	0.704
	0.0012	0.0029	0.005	0.039	0.059	0.188	0.231	0.358	0.509	0.703	0.75
	0.0008	0.0032	0.005	0.036	0.144	0.269	0.442	0.436	0.472	0.763	0.472
	0.0009	0.0027	0.009	0.057	0.093	0.224	0.503	0.418	0.517	0.689	0.659
	0.001	0.0037	0.018	0.03	0.128	0.116	0.192	0.343	0.702	0.929	0.832
	0.001	0.0024	0.017	0.042	0.17	0.161	0.376	0.37	0.687	0.88	0.95
	0.0011	0.0017	0.006	0.03	0.112	0.108	0.804	0.831	0.956	0.935	0.85
Mean	0.0010075	0.0031775	0.0129025	0.037225	0.108175	0.21095	0.328825	0.503675	0.633925	0.743025	0.751
SD	0.000158725	0.000712912	0.00480424	0.0104893	0.0452023	0.0972029	0.144715	0.170814	0.160675	0.121035	0.155581

### Sheet: 32.5℃_Body mass
	Day0（g）	Day7（g）	Day14（g）	Day21（g）	Day28（g）	Day35（g）	Day42（g）	Day49（g）	Day56（g）	Day63（g）	Day70（g）	Day77（g）
	0.0015	0.0055	0.017	0.029	0.142	0.476	0.223	0.34	0.865	0.292	0.367	0.349
	0.001	0.0035	0.011	0.04	0.032	0.195	0.163	0.745	0.951	0.583	0.403	0.605
	0.0014	0.0028	0.004	0.051	0.079	0.196	0.35	0.316	0.915	0.537	0.573	0.547
	0.001	0.0053	0.013	0.056	0.134	0.629	0.151	0.462	0.473	0.313	0.63	0.419
	0.0013	0.0046	0.013	0.036	0.21	0.47	0.383	0.301	0.259	0.586	1.119	0.971
	0.0013	0.0062	0.014	0.058	0.025	0.438	0.218	0.156	0.432	0.949	0.956	0.673
	0.001	0.0065	0.005	0.068	0.094	0.424	0.23	0.611	0.573	0.993	1.075	0.48
	0.0014	0.0063	0.012	0.075	0.261	0.186	0.566	0.71	0.592	1.004	1.168	1.024
	0.0011	0.0053	0.019	0.087	0.102	0.153	0.927	0.794	0.819	0.588	0.508	1.056
	0.0013	0.0038	0.01	0.089	0.063	0.116	0.858	0.844	0.463	1.075	0.628	0.682
	0.0013	0.0069	0.013	0.029	0.059	0.547	0.461	0.206	0.834	0.52	0.438	0.36
	0.0008	0.0045	0.032	0.07	0.275	0.255	0.558	0.528	0.672	0.635	0.342	0.451
	0.0012	0.004	0.016	0.066	0.101	0.595	0.494	0.491	0.372	0.468	0.484	0.389
	0.0013	0.005	0.011	0.032	0.083	0.302	0.104	0.598	0.964	0.972	0.751	0.528
	0.0013	0.0039	0.018	0.04	0.341	0.168	0.552	0.593	0.483	0.85	0.979	0.52
	0.0015	0.0035	0.007	0.022	0.117	0.372	0.18	0.517	0.661	0.77	1.169	0.487
	0.0009	0.0065	0.014	0.109	0.237	0.244	0.297	0.803	0.347	0.729	1.148	1.02
	0.0007	0.0046	0.036	0.021	0.02	0.09	0.179	0.556	0.521	1.069	0.76	1.243
	0.0011	0.004	0.007	0.08	0.043	0.267	0.307	0.807	0.883	0.88	0.799	0.795
	0.0015	0.0061	0.009	0.027	0.354	0.507	0.817	0.566	0.56	1.089	0.954	1.009
	0.0007	0.0051	0.012	0.017	0.08	0.232	0.344	0.307	0.638	0.565	0.52	0.656
	0.0011	0.0058	0.016	0.032	0.09	0.294	0.545	0.334	0.33	0.425	0.672	0.616
	0.0011	0.0071	0.011	0.027	0.088	0.5	0.658	0.444	0.865	0.436	0.467	0.484
	0.0014	0.0051	0.019	0.073	0.078	0.128	0.231	0.292	0.487	0.223	0.487	0.59
	0.0009	0.0065	0.023	0.026	0.069	0.121	0.366	0.643	0.332	0.31	0.495	0.278
	0.0015	0.0033	0.014	0.021	0.09	0.267	0.253	0.352	0.546	0.652	0.637	0.653
	0.0011	0.0049	0.011	0.017	0.093	0.353	0.485	0.324	0.404	0.563	0.468	0.403
	0.001	0.0041	0.021	0.02	0.104	0.271	0.402	0.298	0.168	0.568	0.579	0.631
	0.0012	0.003	0.005	0.017	0.089	0.052	0.527	0.58	0.472	0.364	0.612	0.581
	0.001	0.0031	0.022	0.065	0.099	0.422	0.209	0.686	0.23	0.466	0.626	0.441
	0.0006	0.0062	0.012	0.043	0.016	0.067	0.184	0.6	0.251	0.321	0.492	0.813
	0.0013	0.0064	0.013	0.031	0.159	0.159	0.148	0.306	0.377	0.267	0.575	0.475
	0.0013	0.004	0.013	0.026	0.127	0.267	0.447	0.181	0.647	0.514	0.603	0.637
	0.0012	0.0036	0.007	0.017	0.112	0.024	0.199	0.365	0.617	0.383	0.493	0.511
	0.0013	0.0066	0.009	0.017	0.055	0.069	0.104	0.317	0.495	0.408	0.632	1.258
	0.0008	0.0065	0.006	0.03	0.037	0.126	0.374	0.853	1.097	0.192	0.451	0.496
	0.001	0.0062	0.012	0.089	0.035	0.164	0.142	0.177	0.278	0.21	0.394	0.609
	0.0008	0.0046	0.008	0.028	0.096	0.094	0.451	0.482	0.612	0.516	0.678	0.476
	0.0015	0.0055	0.012	0.027	0.02	0.104	0.305	0.666	0.546	0.537	0.187	0.489
	0.0012	0.0058	0.01	0.018	0.071	0.305	0.079	0.508	0.35	0.448	0.456	0.906
Mean	0.0011475	0.005055	0.013425	0.04315	0.1095	0.266225	0.361775	0.491475	0.559525	0.58175	0.644375	0.640275
SD	0.000242886	0.00122085	0.00656463	0.0250844	0.0813314	0.160695	0.20819	0.197539	0.228077	0.256858	0.245803	0.242574

### Sheet: 35℃_Body mass
	Day0（g）	Day7（g）	Day14（g）	Day21（g）	Day28（g）	Day35（g）	Day42（g）	Day49（g）	Day56（g）
	0.0008	0.0051	0.02	0.194	0.199	0.394	0.724	0.641	0.512
	0.0009	0.0041	0.043	0.106	0.301	0.332	0.542	0.603	0.638
	0.0012	0.0042	0.017	0.06	0.165	0.459	0.553	0.495	0.488
	0.0011	0.0041	0.02	0.06	0.185	0.291	0.683	0.653	0.547
	0.0011	0.005	0.031	0.148	0.285	0.29	0.324	0.546	0.647
	0.001	0.0045	0.027	0.128	0.196	0.149	0.565	0.49	0.466
	0.0013	0.0058	0.016	0.071	0.283	0.172	0.476	0.692	0.73
	0.0007	0.0037	0.021	0.067	0.237	0.542	0.666	0.736	0.484
	0.0011	0.0053	0.027	0.068	0.29	0.488	0.651	0.312	0.77
	0.0012	0.0055	0.041	0.076	0.238	0.448	0.578	0.658	0.485
	0.0008	0.0037	0.038	0.143	0.331	0.54	0.517	0.437	0.877
	0.0009	0.0049	0.028	0.125	0.211	0.436	0.509	0.875	0.515
	0.001	0.0058	0.036	0.165	0.33	0.531	0.728	0.94	0.931
	0.0008	0.0066	0.034	0.12	0.206	0.544	0.5	0.469	0.715
	0.001	0.0041	0.024	0.089	0.309	0.359	0.785	0.718	0.45
	0.0011	0.0045	0.039	0.176	0.339	0.432	0.362	0.602	0.56
	0.0011	0.0041	0.029	0.158	0.347	0.296	0.741	0.601	0.63
	0.0011	0.0058	0.031	0.181	0.303	0.536	0.597	0.547	0.584
	0.001	0.0081	0.046	0.099	0.314	0.58	0.754	0.532	0.504
	0.001	0.0055	0.032	0.189	0.288	0.346	0.686	0.522	0.668
	0.0013	0.0048	0.028	0.08	0.272	0.534	0.446	0.521	0.549
	0.001	0.0071	0.039	0.153	0.291	0.535	0.539	0.869	0.53
	0.001	0.0067	0.032	0.154	0.356	0.455	0.559	0.539	0.673
	0.0007	0.0069	0.029	0.177	0.311	0.433	0.438	0.51	0.531
	0.0009	0.004	0.025	0.103	0.301	0.48	0.595	0.627	0.948
	0.0006	0.005	0.038	0.104	0.271	0.524	0.366	0.61	0.617
	0.0013	0.0078	0.033	0.134	0.231	0.424	0.484	0.674	0.831
	0.0008	0.0049	0.035	0.128	0.315	0.433	0.74	0.433	0.446
	0.0009	0.0051	0.025	0.058	0.222	0.391	0.513	0.464	0.679
	0.0008	0.0045	0.028	0.174	0.361	0.444	0.748	0.451	0.591
	0.0011	0.0031	0.012	0.133	0.299	0.476	0.355	0.608	0.737
	0.001	0.0029	0.015	0.06	0.144	0.305	0.462	0.502	0.748
	0.001	0.0027	0.014	0.059	0.14	0.542	0.512	0.797	0.848
	0.0014	0.0024	0.015	0.074	0.192	0.197	0.635	0.504	0.541
	0.001	0.0026	0.024	0.044	0.308	0.287	0.512	0.443	0.534
	0.001	0.0036	0.014	0.126	0.14	0.376	0.519	0.868	0.464
	0.0006	0.0035	0.04	0.094	0.17	0.598	0.611	0.522	0.682
	0.0013	0.003	0.023	0.049	0.119	0.401	0.483	0.6	0.639
	0.0008	0.0028	0.016	0.179	0.299	0.504	0.729	0.618	0.515
	0.0006	0.0033	0.018	0.07	0.179	0.462	0.523	0.59
Mean	0.0009825	0.0046775	0.027575	0.1144	0.25695	0.42415	0.56775	0.595475	0.623179
SD	0.000199859	0.00141536	0.00904402	0.0450371	0.0672428	0.110595	0.120548	0.13522	0.134777

### Sheet: mortality rates
	Day0（cricket）	Day7（cricket）	Day14（cricket）	Day21（cricket）	Day28（cricket）	Day35（cricket）	Day42（cricket）	Day49（cricket）	Day56（cricket）	Day63（cricket）	Day70（cricket）	Day77（cricket）	Day84（cricket）	Day91（cricket）	Day98（cricket）	Day105（cricket）	Day112（cricket）	Day119（cricket）	Day126（cricket）	Day133（cricket）	Day140（cricket）																								Day140（cricket）
25℃①	50	48	46	46	46	45	45	44	44	44	44	43	43	43	43	40	38	38	37	33	31																								0.62
25℃②	50	45	45	45	45	44	44	43	41	40	40	39	38	38	37	37	37	36	31	28	28																								0.56
25℃③	50	44	45	39	39	38	37	37	37	38	37	37	37	37	36	34	33	34	33	32	28																								0.56
25℃④	50	45	45	44	41	35	33	32	32	32	32	31	31	30	30	30	28	27	27	26	22																								0.44
27.5℃①	50	49	48	47	47	44	44	42	41	39	38	34	27	29
27.5℃②	50	49	47	45	44	44	44	42	41	40	40	39	36	35
27.5℃③	50	49	49	45	44	44	44	43	41	38	37	35	31	29
27.5℃④	50	49	49	49	45	45	44	44	44	43	42	40	36	34
30℃①	50	42	38	38	38	39	38	37	33	28	27
30℃②	50	46	40	39	37	36	35	36	34	28	28
30℃③	50	41	40	38	38	38	37	38	36	35	31
30℃④	50	39	39	38	38	38	37	36	36	33	27
32.5℃①	50	42	39	37	29	25	23	17	13	12	11	10
32.5℃②	50	44	41	34	31	27	21	20	20	19	18	15
32.5℃③	50	47	43	32	27	22	19	18	18	16	14	12
32.5℃④	50	46	44	42	31	26	26	25	24	22	19	19
35℃①	50	45	43	34	30	25	19	14	13
35℃②	50	48	25	23	21	18	14	11	9
35℃③	50	45	42	40	34	28	22	18	14
35℃④	50	40	39	30	28	24	21	16	12
